# Glycomic profiling of the gut microbiota by Glycan-seq

**DOI:** 10.1101/2021.06.30.450488

**Authors:** Lalhaba Oinam, Fumi Minoshima, Hiroaki Tateno

## Abstract

**Background:** There has been immense interest in studying the relationship between the gut microbiota and human health. Bacterial glycans modulate the cross talk between the gut microbiota and its host. However, little is known about these glycans because of the lack of appropriate technology to study them.

**Methods:** We previously developed a sequencing-based glycan profiling method called Glycan-seq, which is based on the use of 39 DNA-barcoded lectins. In this study, we applied this technology to analyze the glycome of the intact gut microbiota of mice. Fecal microbiota was incubated with 39 DNA-barcoded lectins exposed to UV, and the number of released DNA barcodes were counted by next-generation sequencing to obtain a signal for each lectin bound to the microbiota. In parallel, the bacterial composition of the gut microbiota was analyzed by 16S rRNA gene sequencing. Finally, we performed a lectin pull-down experiment followed by 16S rRNA gene sequencing to identify lectin-reactive bacteria.

**Results:** The evaluation of cultured gram-positive (*Deinococcus radiodurans*) and gram-negative (*Escherichia coli*) bacteria showed significantly distinct glycan profiles between these bacteria, which were selected and further analyzed by flow cytometry. The results of flow cytometry agreed well with those obtained by Glycan-seq, indicating that Glycan-seq can be used for bacterial glycomic analysis. We thus applied Glycan-seq to comparatively analyze the glycomes of young and old mice gut microbiotas. The glycomes of the young and old microbiotas had significantly distinct glycan profiles, which reflect the different bacterial compositions of young and old gut microbiotas based on 16S rRNA gene sequencing. Therefore, the difference in the glycomic profiles between young and old microbiotas may be due to their differing bacterial compositions. α2-6Sia-binders bound specifically to the young microbiota. Lectin pull-down followed by 16S rRNA gene sequencing of the young microbiota identified *Lactobacillaceae* as the most abundant bacterial family with glycans reacting with α2-6Sia-binders.

**Conclusion:** The Glycan-seq system can, without any prior culturing and fluorescence labeling, reveal the glycomic profile of the intact bacterial gut microbiota. A combination of lectin pull-down and 16S rRNA gene sequencing can identify lectin-reactive bacteria.
