## Supplementary material for "Glycomic profiling of the gut microbiota by Glycan-seq": Table S1-3

### Sheet: TableS1
Table S1. DNA-barcoded lectins
	Name	Species	Origin	Source3	Rough specificity1,2	OligoDNA sequence	Lectin barcode sequence for NGS	DNA modification rate (DNA/lectin, mol/mol)
1	rPVL	Psathyrella velutina	E.coli	AIST	Sia, GlcNAc	CGACGCTCTTCCGATCTCTGTCGCCCTGAACAACGGCAATGGCAGTCAGATCGGAAGAGCACAC	TCGCCCTGAACAACGGCAATGG	0.71
2	SNA	Sambucus nigra	Natural	Seikagaku	a2-6Sia	CGACGCTCTTCCGATCTCTGTGCCGCTAGCCAGGGTTGGACTGTCAGATCGGAAGAGCACAC	TGCCGCTAGCCAGGGTTGGACT	0.22
3	SSA	Sambucus sieboldiana	Natural	Vector	a2-6Sia	CGACGCTCTTCCGATCTCTGGCACTCGTTGCTGGGTCTGGGGACGTCAGATCGGAAGAGCACAC	GCACTCGTTGCTGGGTCTGGGG	0.3
4	TJAI	Trichosanthes japonica	Natural	Vector	a2-6Sia	CGACGCTCTTCCGATCTCTGACAGCTACTCGTGCGGGAAAGCAGTCAGATCGGAAGAGCACAC	ACAGCTACTCGTGCGGGAAAGC	0.38
5	rPSL1a	Polyporus squamosus	E.coli	AIST	a2-6Sia	CGACGCTCTTCCGATCTCTGGGTCTGGGGTCAACTCCGTGGCGTGTCAGATCGGAAGAGCACAC	GGTCTGGGGTCAACTCCGTGGC	0.13
6	rDiscoidin II	Dictyostelium dicodeum	E.coli	AIST	LacNAc, Galb1-3GalNAc (T), aGalNAc (Tn)	CGACGCTCTTCCGATCTCTGGGCGAAGTCTCAATCGGCGATCGGGTCAGATCGGAAGAGCACAC	GGCGAAGTCTCAATCGGCGATC	0.11
7	rCGL2	Coprinopsis cinerea	E.coli	AIST	GalNAca1-3Gal (A), PolyLacNAc	CGACGCTCTTCCGATCTCTGTGTGGCAGCCATTCGTTCCTCCGCGTCAGATCGGAAGAGCACAC	TGTGGCAGCCATTCGTTCCTCC	0.13
8	rC14	Gallus gallus domesticus	E.coli	AIST	Branched LacNAc	CGACGCTCTTCCGATCTCTGACCCAAGCGATCTGACTGTCCACCGTCAGATCGGAAGAGCACAC	ACCCAAGCGATCTGACTGTCCA	0.09
9	GSLII	Griffonia simplicifolia	Natural	Vector	bisecting GlcNAc	CGACGCTCTTCCGATCTCTGTCCTCCAAGGAGCCGCCACACCGTCAGATCGGAAGAGCACAC	TCCTCCAAGGAGCCGCCACACC	2.95
10	rSRL	Sclerotium rolfsii	E.coli	AIST	Core1,3, agalacto N-glycan	CGACGCTCTTCCGATCTCTGCGTGCTGACGATGGGTGGCAGTGTCAGATCGGAAGAGCACAC	CGTGCTGACGATGGGTGGCAGT	0.51
11	rF17AG	Escherichia coli	E.coli	AIST	GlcNAc	CGACGCTCTTCCGATCTCTGAGCGGCTGGTGTGTAGGGGCCAGTCAGATCGGAAGAGCACAC	AGCGGCTGGTGTGTAGGGGCCA	1.68
12	rGRFT	Griffithia sp.	E.coli	AIST	Man	CGACGCTCTTCCGATCTCTGCGTATGGCGGTAGCGGTGGTAGCGTCAGATCGGAAGAGCACAC	CGTATGGCGGTAGCGGTGGTAG	0.5
13	ConA	Canavalia ensiformis	Natural	Vector	Man	CGACGCTCTTCCGATCTCTGTGGGAGTCCACAGGGAAGCAGTGTGTCAGATCGGAAGAGCACAC	TGGGAGTCCACAGGGAAGCAGT	0.22
14	rOrysata	Oryza sativa	E.coli	AIST	Mana1-3Man, High-man, biantenna	CGACGCTCTTCCGATCTCTGGGGTGGCAATGGAGGCAGTGCACAGTCAGATCGGAAGAGCACAC	GGGTGGCAATGGAGGCAGTGCA	0.18
15	rPALa	Phlebodium aureum	E.coli	AIST	Man5, biantenna	CGACGCTCTTCCGATCTCTGTGGTGAACGGCCTGCAAGTCGTGTGTCAGATCGGAAGAGCACAC	TGGTGAACGGCCTGCAAGTCGT	4.98
16	rBanana	Musa acuminata	E.coli	AIST	Mana1-2Mana1-3(6)Man	CGACGCTCTTCCGATCTCTGGTGGGAATGGTGGCTCAGCGTTCGTCAGATCGGAAGAGCACAC	GTGGGAATGGTGGCTCAGCGTT	0.66
17	rCalsepa	Calystegia sepium	E.coli	AIST	Biantenna with bisecting GlcNAc	CGACGCTCTTCCGATCTCTGGGCGGCAACAATCCCATTGCGTGTCAGATCGGAAGAGCACAC	GGCGGCAACAATCCCATTGCGT	0.89
18	rRSL	Ralstonia solanacearum	E.coli	AIST	aMan, a1-2Fuc (H), a1-3Fuc (Lex), a1-4Fuc (Lea)	CGACGCTCTTCCGATCTCTGTGCGAATGCAGCCAACACGCAGTCAGATCGGAAGAGCACAC	TGCGAATGCAGCCAACACGCA	0.28
19	rBC2LA	Burkholderia cenocepacia	E.coli	AIST	aMan, High-man	CGACGCTCTTCCGATCTCTGACTGATGCGCGTTTAGCCCCGAGTCAGATCGGAAGAGCACAC	ACTGATGCGCGTTTAGCCCCGA	0.64
20	rAAL	Aleuria aurantia	Natural	Vector	Fucose	CGACGCTCTTCCGATCTCTGACTGGCAGAAAGGTCGCGAAGAGCGTCAGATCGGAAGAGCACAC	ACTGGCAGAAAGGTCGCGAAGA	0.25
21	rRSIIL	Ralstonia solanacearum	E.coli	AIST	aMan, a1-2Fuc (H), a1-3Fuc (Lex), a1-4Fuc (Lea)	CGACGCTCTTCCGATCTCTGTCCGTCCATTCGCGTCTACACCGCGTCAGATCGGAAGAGCACAC	TCCGTCCATTCGCGTCTACACC	2.95
22	rPhoSL	Pholiota squarrosa	E.coli	AIST	a1-6Fuc	CGACGCTCTTCCGATCTCTGTGGAAAGTGGGTCGCTCAGTGGGGTCAGATCGGAAGAGCACAC	TGGAAAGTGGGTCGCTCAGTGG	0.75
23	rAOL	Aspergillus oryzae	E.coli	AIST	aMan, a1-2Fuc (H), a1-3Fuc (Lex), a1-4Fuc (Lea)	CGACGCTCTTCCGATCTCTGTGGCAAGTCTGCTGGGATCATGGCGTCAGATCGGAAGAGCACAC	TGGCAAGTCTGCTGGGATCATG	0.96
24	rBC2LCN	Burkholderia cenocepacia	E.coli	AIST	Fuca1-2Galb1-3GlcNAc (GalNAc)	CGACGCTCTTCCGATCTCTGATGTTGCGAAAGCGGGCATACGGTCAGATCGGAAGAGCACAC	ATGTTGCGAAAGCGGGCATACG	3.6
25	UEAI	Ulex europaeus	Natural	Vector	Fuca1-2Galb1-4GlcNAc	CGACGCTCTTCCGATCTCTGAGTGACGACGGTGGCTTGCCAGTCAGATCGGAAGAGCACAC	AGTGACGACGGTGGCTTGCCA	0.49
26	TJAII	Trichosanthes japonica	Natural	Vector	Fuca1-2Galb1-4GlcNAc, GalNAcb1-4GlcNAc	CGACGCTCTTCCGATCTCTGGCCGGCGAAATCACATGTGTTTGCGTCAGATCGGAAGAGCACAC	GCCGGCGAAATCACATGTGTTT	0.16
27	rGC2	Geodia cydonium	E.coli	AIST	a1-2Fuc (H), aGalNAc (A), aGal (B)	CGACGCTCTTCCGATCTCTGCTCGCCACGCATCCACTGGTGGTCAGATCGGAAGAGCACAC	CTCGCCACGCATCCACTGGTG	0.21
28	rMOA	Marasmius oreades	E.coli	AIST	aGal (B)	CGACGCTCTTCCGATCTCTGGGACTCCGATTGTAGGCTGGCAGTGTCAGATCGGAAGAGCACAC	GGACTCCGATTGTAGGCTGGCA	0.59
29	rPAIL	Pseudomonas aeruginosa	E.coli	AIST	a,bGal, aGalNAc (Tn)	CGACGCTCTTCCGATCTCTGTGCCACGATGCGTTCTGTGGAGCCGTCAGATCGGAAGAGCACAC	TGCCACGATGCGTTCTGTGGAG	0.07
30	rGal3C	Homo sapiens	E.coli	AIST	LacNAc, polylactosamine	CGACGCTCTTCCGATCTCTGTGGCCTTTCACTTCAACCCACGCGTCAGATCGGAAGAGCACAC	TGGCCTTTCACTTCAACCCACG	0.12
31	rLSLN	Laetiporus sulphureus	E.coli	AIST	LacNAc, polylactosamine	CGACGCTCTTCCGATCTCTGCGCTTGCTTGGGTTTGCCAGTCGGTCAGATCGGAAGAGCACAC	CGCTTGCTTGGGTTTGCCAGTC	0.67
32	HPA	Helix pomatia	Natural	Seikagaku	aGalNAc (A, Tn)	CGACGCTCTTCCGATCTCTGGCGAGTCCGTATTGCCGTCCACCGGTCAGATCGGAAGAGCACAC	GCGAGTCCGTATTGCCGTCCAC	1.32
33	rPPL	Pleurocybella porrigens	E.coli	AIST	a,bGalNAc (A, Tn, LacDiNAc)	CGACGCTCTTCCGATCTCTGTGGTACTCGCACCTTGGAAACCGTGTCAGATCGGAAGAGCACAC	TGGTACTCGCACCTTGGAAACC	0.25
34	rCNL	Clitocybe nebularis	E.coli	AIST	a,bGalNAc (A, Tn, LacDiNAc)	CGACGCTCTTCCGATCTCTGTGGTGCAGCTCTGGTTGGCTCAGTCAGATCGGAAGAGCACAC	TGGTGCAGCTCTGGTTGGCTCA	0.85
35	WFA	Wisteria floribunda	Natural	Vector	Terminal GalNAc, LacDiNAc	CGACGCTCTTCCGATCTCTGGCCAAAGCTGCAGATGGCCTTGCCGTCAGATCGGAAGAGCACAC	GCCAAAGCTGCAGATGGCCTTG	0.54
36	rABA	Agarics bisporus	E.coli	AIST	Galb1-3GalNAc (T), GlcNAc	CGACGCTCTTCCGATCTCTGTGGGTGGCTCTGGGACCTCAGGGTCAGATCGGAAGAGCACAC	TGGGTGGCTCTGGGACCTCAGG	0.35
37	rDiscoidin I	Dictyostelium Discodeum	E.coli	AIST	Gal	CGACGCTCTTCCGATCTCTGTCCAACCGCGCAACATCACGACCAGTCAGATCGGAAGAGCACAC	TCCAACCGCGCAACATCACGAC	0.18
38	rMalectin	Homo sapiens	E.coli	AIST	Glca1-2Glc	CGACGCTCTTCCGATCTCTGGCCGTGTTGGTCGTGCTTCGGGTCAGATCGGAAGAGCACAC	GCCGTGTTGGTCGTGCTTCGG	0.12
39	CSA	Oncorhynchus keta	Natural	JOM	Rhamnose, Gala1-4Gal	CGACGCTCTTCCGATCTCTGAGCGTTCTTCTTGGCACCCGCTGTCAGATCGGAAGAGCACAC	AGCGTTCTTCTTGGCACCCGCT	1.19
40	mIgG	Mus musculus	Mus musculus	JIR	ND	CGACGCTCTTCCGATCTCTGGCTTGGCAAGCGTTCCTGGCTGTCAGATCGGAAGAGCACAC	CGCTCTTCCGATCTCTGGCTTG	0.12
41	gIgG	Ovis aries	Ovis aries	R&D	ND	CGACGCTCTTCCGATCTCTGACGAGCGACTCAAGGACAAGTGGTCAGATCGGAAGAGCACAC	ACGAGCGACTCAAGGACAAGTG	0.07
1Abbreviations: Gal (D-galactose), GalNAc (N-acetyl-galactosamine), GlcNAc (N-acetyl-glucosamine), Fuc (L-fucose), Glc (D-glucose), Sia (Sialic acid), LacNAc (N-acetyl-lactosamine).
2Specificity data was obtained by frontal affinity chromatography and glycoconjugate microarray.
3Abbreviations: JOM (J-OIL MILLS, INC), Vector (VECTOR LABORATORIES, INC), Seikagaku (SEIKAGAKU CORPORATION), EY (EY LABORATORIES, INC), AIST (National Institute of Advanced Industrial Science and Technology), R&D (R&D systems), JIR (Jackson ImmunoResearch)

### Sheet: Table S2
Table S2. Glycan-seq data of the cultured bacteria
ID	D. radiodurans-1	D. radiodurans-2	D. radiodurans-3	E. coli-1	E. coli-2	E. coli-3
rPVL	0.0377237	0.0524034	0.0426668	12.4896	13.6721	10.5257
SNA	0.0175301	0.0220646	0.0157995	0.129176	0.13101	0.135729
SSA	0.0541388	0.0631292	0.0566217	0.468152	0.473556	0.474516
TJA1	0.0138134	0.0149396	0.0145163	0.127208	0.128935	0.102172
rPSL1a	0.0104685	0.0260485	0.025584	0.0731589	0.0820636	0.0933895
rDiscoidin II	0.000434	7.66e-05	0.00016	0.00213	0.00377	0.00321
rCGL2	0.0564307	0.031488	0.0517295	0.157472	0.173732	0.0995298
rC14	0.0476347	0.0793712	0.0230176	0.210865	0.152217	0.316868
GSLll	0.0374759	0.05723	0.0339249	0.232764	0.304665	0.3078
rSRL	0.655984	0.888713	0.715952	19.1495	19.1543	16.8338
F17AG	0.0245297	0.0262017	0.0273485	0.870936	0.481086	4.15534
rGRFT	41.5737	42.0223	42.3764	1.37632	1.33622	1.61875
ConA	0.00657	0.0185404	0.0151579	0.0504403	0.0627003	0.0921758
rOrysata	0.000619	0.00123	0.000802	0.00295	0.00415	0.00971
PALa	0.115649	0.159509	0.109474	0.594375	0.598265	0.667435
rBanana	47.4404	45.951	48.0092	2.02237	5.61567	6.79388
rCalsepa	1.02201	0.928398	1.0086	0.397863	0.42338	0.604033
rRSL	1.0295	0.77341	0.616423	8.10859	3.12871	3.05208
rBC2LA	0.264624	0.265618	0.293455	0.151485	0.156059	0.134515
AAL	0.27249	0.362457	0.294497	4.65855	5.22763	4.79721
rRSllL	0.0916767	0.135299	0.103058	3.31282	3.72575	3.23515
rPhoSL	0.511593	0.593599	0.481044	2.44139	1.54591	2.0897
rAOL	0.112614	0.23321	0.122467	1.10124	1.16918	2.51702
rBC2LCN	0.00248	0.00743	0.00313	0.0282138	0.0411855	0.0443386
UEAI	0.00719	0.136295	0.00706	0.0891522	0.0297365	0.0322722
TJAII	0.0310957	0.0412945	0.0789977	0.226366	0.10427	0.113238
rGC2	0.0703681	0.189311	0.0688925	0.448058	0.484313	0.496293
rMOA	0.0343788	0.0367743	0.0337645	0.231287	0.22506	0.230904
rPAlL	0.00514	0.00567	0.00176	0.029198	0.0613172	0.011281
rGal3C	1.60001	0.981031	0.502458	0.0674178	0.11034	0.151151
rLSLN	0.0681381	0.0966858	0.0745867	0.422632	0.459725	0.6156
HPA	0.0237244	0.0329437	0.0351279	1.09279	1.18354	0.989372
rPPL	0.00229	0.00245	0.00201	0.0082	0.00953	0.00942
rCNL	0.00235	0.00429	0.00425	0.0205862	0.0502524	0.0513357
WFA	0.0057	0.0199194	0.0128321	0.0633169	0.127168	0.148795
rABA	0.931324	1.32273	0.908594	15.8446	16.4832	18.0443
rDiscoidinII	0.23167	0.932075	0.302277	1.97103	1.87409	2.94741
rMalectin	0.000434	0.000383	0.000241	0.0023	0.00361	0.00357
CSA	3.57589	3.47609	3.51712	21.1662	20.884	17.34
mIgG	0.00979	0.0082	0.0085	0.154766	0.116103	0.108169
Total	99.9996	99.9998	99.9995	99.9955	99.9985	99.9971

### Sheet: Table S3
Table S3. Glycan-seq data of the gut microbiota
ID	1-young	2-young	3-young	1-adult	2-adult	3-adult
rPVL	0.2039	0.3763	0.2203	0.4534	0.4676	0.5127
SNA	0.6045	1.0948	0.7	0.1106	0.1987	0.2706
SSA	1.0333	1.129	1.1161	0.07	0.0701	0.1282
TJAI	0.2179	0.1711	0.2448	0.0147	0.0234	0.0142
rPSL1a	0.0562	0.0684	0.0343	0.0479	0.0234	0.0712
rDiscoidin II	0	0	0	0	0	0
rCGL2	0.0562	0.0342	0.0392	0.1253	0.2221	0.2493
rC14	0.246	0.3421	0.1664	0.6415	0.2104	0.2991
GSLII	0.7662	0.9921	0.4503	1.0912	1.1689	1.8872
rSRL	7.0013	7.6634	8.0425	1.4009	1.4378	1.4172
rF17AG	1.1036	1.3685	0.4406	2.669	3.4015	5.918
rGRFT	6.1929	4.0712	3.8377	1.0248	2.8989	2.1293
ConA	0.0141	0	0	0.0037	0	0.0214
rOrysata	1.6097	2.0527	1.4293	1.1539	2.104	3.0551
rPALa	2.4814	2.6343	0.8713	4.1657	7.6914	9.8989
rBanana	17.8687	11.5977	9.7215	2.2488	11.7358	5.5761
rCalsepa	0.3866	0.4447	0.142	0.8442	1.4728	1.6593
rRSL	0.0281	0	0.0196	0.0221	0.4909	0.1068
rBC2LA	0.6397	0.0342	0.1028	0.0332	1.6131	0.0926
rAAL	3.0015	2.429	3.6272	2.0313	1.1105	1.2463
rRSIIL	2.8258	3.079	1.3804	3.6459	3.9509	6.8794
rPhoSL	17.8827	24.427	19.4283	37.1157	11.502	15.8596
rAOL	0.5061	0.65	0.5238	1.047	0.5494	0.6053
rBC2LCN	16.505	12.1108	20.3779	5.9611	32.3553	23.1733
UEAI	0.0211	0	0.0636	0.0037	0.0234	0.0071
TJAII	0.5834	0.65	0.9545	0.0221	0.0818	0.0855
rGC2	4.548	5.3712	9.7117	2.3852	7.4459	7.855
rMOA	0.7029	1.0606	0.6755	0.5456	0.9001	0.7905
rPAIL	0	0	0	0	0	0.0285
rGal3C	0.2179	0.2395	0.9252	0.8037	0.2338	0.3703
rLSLN	0.8154	1.5737	1.3706	0.553	0.7832	1.6593
HPA	0	0	0	0	0	0.0712
rPPL	0.0844	0.0342	0.0245	0.1511	0.2805	0.5127
rCNL	0.0844	0.2737	0.0587	0.2654	0.4325	0.6267
WFA	0.3936	0.2737	0.2888	0.118	0.1052	0.2208
rABA	7.3738	8.4844	8.7767	1.0728	1.1455	0.9044
rDiscoidinI	0	0	0	0	0	0
rMalectin	0.1195	0.2737	0.0441	0.1032	0.1987	0.292
CSA	3.824	4.9949	4.1901	28.0543	3.6704	5.5049
mIgG	0	0	0	0	0	0
Total	100	100	100	100	100	100
